# RNAlight: a machine learning model to identify nucleotide features determining RNA subcellular localization

**DOI:** 10.1101/2022.09.16.508211

**Authors:** Guo-Hua Yuan, Ying Wang, Guang-Zhong Wang, Li Yang

## Abstract

Different RNAs have distinct subcellular localizations. However, nucleotide features that determine these distinct distributions of lncRNAs and mRNAs have yet to be fully addressed. Here, we develop RNAlight, a machine learning model based on LightGBM, to identify nucleotide *k*-mers contributing to the subcellular localizations of mRNAs and lncRNAs. With the Tree SHAP algorithm, RNAlight extracts nucleotide features for cytoplasmic or nuclear localization of RNAs, indicating the sequence basis for distinct RNA subcellular localizations. By assembling *k*-mers to sequence features and subsequently mapping to known RBP-associated motifs, different types of sequence features and their associated RBPs were additionally uncovered for lncRNAs and mRNAs with distinct subcellular localizations. Finally, we extended RNAlight to precisely predict the subcellular localizations of other types of RNAs, including snRNAs, snoRNAs and different circular RNA transcripts, suggesting the generality of using RNAlight for RNA subcellular localization prediction.

**Key points:**

- A machine learning model, RNAlight, is developed to efficiently and sensitively predict subcellular localizations of mRNAs and lncRNAs.
- With embedded Tree SHAP algorithm, RNAlight further reveals distinct key sequence features and their associated RBPs for subcellular localizations of mRNAs or lncRNAs.
- RNAlight is successfully extended for the subcellular localization prediction of additional types of noncoding RNAs that were not used for model development, such as circular RNAs, suggesting its generality in RNA subcellular localization prediction.
- RNAlight is freely available at https://github.com/YangLab/RNAlight.
