## Supplementary Tables for "RNAlight: a machine learning model to identify nucleotide features determining RNA subcellular localization": Yuan_Supplementary_Table_S5.xlsx

### Sheet: A. lncRNA nuc-related sequence
sequence feature ID	sequence feature
0	TCTCAAACTCC
1	CTTGGCCCTG
2	GATCTGCCC
3	GAACTCCTG
4	TCTCCCACT
5	TGTTAGGGA
6	ATGGAAAAA
7	GGCCTCTC
8	GGCCCTGG
9	GCATGCCT
10	TCTCCCTC
11	AAGCAAAG
12	CTGAGGCT
13	GGCAGAAG
14	GGGCTGGG
15	ACATGGTG
16	GCCCTGTG
17	CCCCGGAG
18	GAGCTGTG
19	TGTACAAC
20	GCCTCCTG
21	ATTTCCCT
22	AGTTTCTT
23	GAGGGGCG
24	CTTTCTTT
25	GCCGGCCT
26	CCTCTCC
27	CTCTCCA
28	CCAGCCT
29	CTCTCCC
30	TCTCCAT
31	CAGCCTC
32	ACTAAGG
33	GGAGCAG
34	GGCTGCG
35	CAGCCTG
36	AGCCTCC
37	CTAAGGA
38	CTACAGG
39	CTGCAGC
40	CCCTTCT
41	ACCCTCT
42	TGAGCCT
43	CTGCTTC
44	CTCCATC
45	AGGCTGC
46	AGCCTGG
47	CAGCAGA
48	AGCCACT
49	AGAAAGC
50	CTCCTCA
51	GGCTTGG
52	CGGCGGC
53	GGCTGAG
54	CCCTGGG
55	ATGCCTG
56	TGGGTGG
57	CTGGGCG
58	AGAGGGA
59	GCCTGGG
60	GCAGGAG
61	AGAAAAG
62	TGCAGCT
63	AAGTTGG
64	CCTTCTT
65	GCCTGCA
66	GCCGAAG
67	ATGGAAG
68	TACAGGA
69	CTGCGGG
70	GTGTGCA
71	GTGTGTG
72	AGCCAGG
73	AGAGGAG
74	TCTGGGT
75	AGCAGAG
76	GCTCCTG
77	GCTGGAG
78	GCCTGGC
79	TCCTGCC
80	GGCGGCG
81	AGGATGT
82	TGCTTCC
83	GCTTGGG
84	CACAGGA
85	CGCCTGG
86	AGGGGCC
87	AGGGGAG
88	GGCTGCC
89	CCCTGGC
90	AGATTGG
91	CAAGCAT
92	TCAAAAT
93	CAAAATT
94	TATAATT
95	GGAGGTG
96	TGCCTGC
97	TGCCCAG
98	CCAAGGC
99	CGGGTGG
100	AGGCACC
101	TCAGCCA
102	TGGCGCT
103	GCCTGAG
104	AAGGTGT
105	CCATTAT
106	AGCAGCC
107	GGGTCAT
108	CAGGTGT
109	TCAGTGG
110	CATCATC
111	GTGAGGG
112	GCCAGCT
113	TGAACTT
114	GAGAACT
115	GGGATTA
116	AGGGGCT
117	GGCGCGG
118	AGTAGAG
119	TTCACCC
120	GTGGTGT
121	GTTACCA
122	AAGCACC
123	GGGCTTT
124	AATGGAA
125	CAAGGCT
126	GGGTGGG
127	CCTCCAG
128	TCCAAAT
129	TATTTCC
130	CTCCTCG
131	CAGGTCT
132	AGGTGTA
133	CATTATT
134	CAAGTGA
135	GCTGCCC
136	ATTCCAT
137	ATGGATG
138	CCAGGCT
139	CCTGGCT
140	GAGTTTC
141	GAACTTG
142	GCAGCCA
143	GGATTAC
144	CCAGGGC
145	GCTCACT
146	GGGGCTG
147	CAGCCTT
148	GTAGAGA
149	GAGATTC
150	CCAAAGT
151	CCAAGTA
152	TGGTGTG
153	CAGCTTC
154	CATTTCT
155	TACCATC
156	GCTGTGT
157	GGTGTGT
158	GGTGGGT
159	CTTCTTG
160	CAGGCTC
161	AAGTTTT
162	CTGCCCC
163	CTGGCTC
164	TCGATGA
165	CAGCCAG
166	GGGCCCA
167	CTTTTTT
168	AGCCTTT
169	GAACTGT
170	CATTTTT
171	CCGGAGC
172	GGAGCCC
173	CCTCCCA
174	CAGGTTC
175	TTTTCTT
176	TTATTTT
177	CTGTGTA
178	GGCCCCA
179	CTCCTTT
180	GCCTTTC
181	ACCATTC
182	CTTGCTT
183	AGCCAGC
184	CATCTCT
185	GGCCCAG
186	TCCAGCT
187	TTTTTTC
188	GAGTTCA
189	GAAGGGG

### Sheet: B. lncRNA cyto-related sequence
sequence feature ID	sequence feature
0	AGAGAGGAA
1	CGCGCCGG
2	CGTGTTA
3	CGGCCGG
4	GGGCGGG
5	TCTGGGA
6	CTGGGAT
7	CTGCCCG
