## Supplementary Tables for "RNAlight: a machine learning model to identify nucleotide features determining RNA subcellular localization": Yuan_Supplementary_Table_S6.xlsx

### Sheet: A. lncRNA nuc-RBP binding motif
Query_ID	Target_ID	RBP	Optimal_offset	p-value	E-value	q-value	Overlap	Query_consensus	Target_consensus	Orientation
6	M077_0.6	U2AF2	0	8.06016e-05	0.00781836	0.00781836	7	UUUUUCCAU	UUUUUUC	+
11	M227_0.6	PTBP1	0	0.000785674	0.0762104	0.0762104	7	CUUUGCUU	CUUUUCU	+
14	M026_0.6	hnRNPK	-1	0.00031005	0.0300749	0.0300749	7	CCCAGCCC	CCAACCC	+
21	M307_0.6	NONO	0	0.000438581	0.0425423	0.0425423	5	AGGGAAAU	AGGGA	+
26	M070_0.6	SRSF2	1	0.000360346	0.0349535	0.0349535	7	GGAGAGG	AGGAGAGG	+
29	M151_0.6	HNRNPH2	0	0.000405656	0.0393486	0.0393486	7	GGGAGAG	GGGAGGG	+
51	M026_0.6	hnRNPK	0	0.000594027	0.0576206	0.0576206	7	CCAAGCC	CCAACCC	+
61	M227_0.6	PTBP1	0	7.09057e-06	0.000687785	0.000687785	7	CUUUUCU	CUUUUCU	+
61	M149_0.6	CPEB4	0	7.48148e-05	0.00725703	0.00362852	7	CUUUUCU	CUUUUUU	+
61	M012_0.6	CPEB2	0	0.000264979	0.025703	0.00856766	7	CUUUUCU	CUUUUUU	+
65	M159_0.6	A2BP1	0	0.000764164	0.0741239	0.039325	7	UGCAGGC	UGCAUGC	+
69	M245_0.6	NCL	7	0.000925253	0.0897495	0.0897495	7	CCCGCAG	CCGAAAGCCCGAAGUAGG	+
70	M069_0.6	SNRPA	1	0.000266432	0.0258439	0.0258439	6	UGCACAC	UUGCACA	+
71	M169_0.6	hnRNPLL	1	0.000179293	0.0173914	0.0173914	6	CACACAC	ACACACA	+
71	M027_0.6	HNRNPL	-1	0.000382728	0.0371246	0.0185623	6	CACACAC	ACACACA	+
87	M043_0.6	PCBP2	1	0.000353674	0.0343064	0.0343064	6	CUCCCCU	CCUUCCC	+
111	M043_0.6	PCBP2	0	0.000570355	0.0553245	0.0553245	7	CCCUCAC	CCUUCCC	+
112	M037_0.6	MBNL1	0	0.000710363	0.0689052	0.052368	7	AGCUGGC	AGCUUGC	+
117	M044_0.6	PPRC1	0	0.000150821	0.0146296	0.0146296	7	CCGCGCC	GCGCGCG	+
123	M245_0.6	NCL	3	0.000309211	0.0299935	0.0299935	7	AAAGCCC	CCGAAAGCCCGAAGUAGG	+
126	M026_0.6	hnRNPK	0	0.000155638	0.0150968	0.0150968	7	CCCACCC	CCAACCC	+
126	M043_0.6	PCBP2	0	0.000354818	0.0344173	0.0172087	7	CCCACCC	CCUUCCC	+
157	M027_0.6	HNRNPL	0	8.99651e-05	0.00872661	0.00872661	7	ACACACC	ACACACA	+
157	M169_0.6	hnRNPLL	0	0.000220555	0.0213938	0.0106969	7	ACACACC	ACACACA	+
167	M042_0.6	PABPC4	0	0.000862909	0.0837021	0.0724	7	AAAAAAG	AAAAAAA	+
173	M151_0.6	HNRNPH2	-1	0.0004436	0.0430292	0.0430292	6	UGGGAGG	GGGAGGG	+
183	M061_0.6	SAMD4A	0	0.000935829	0.0907754	0.0907754	7	GCUGGCU	GCUGGAC	+

### Sheet: B.lncRNA cyto-RBP binding motif
Query_ID	Target_ID	RBP	Optimal_offset	p-value	E-value	q-value	Overlap	Query_consensus	Target_consensus	Orientation
1	M044_0.6	PPRC1	-1	0.000790748	0.0767026	0.0767026	7	CCGGCGCG	GCGCGCG	+
4	M043_0.6	PCBP2	0	0.0003584	0.0347648	0.0347648	7	CCCGCCC	CCUUCCC	+
