## Supplementary Tables for "RNAlight: a machine learning model to identify nucleotide features determining RNA subcellular localization": Yuan_Supplementary_Table_S8.xlsx

### Sheet: A. mRNA nuc-related sequence
sequence feature ID	sequence feature
0	TGTGCTTAGAAT
1	CGGCGAGGGC
2	CGGCGGCGGC
3	CCACATTCAA
4	AGATTTGGAA
5	CGCCGCCCG
6	CAACCTGCT
7	GAGCGCCCC
8	TCATTTTCT
9	GCCAGGACC
10	AGCCCCGCG
11	TACCTGAAG
12	ACTGTGTTT
13	AGCACCAGC
14	CCCCCCAGC
15	AAAACTGGA
16	GCCCGCAGC
17	AGAATTCTC
18	AAGATGATG
19	GGAAGAGGA
20	AGGATGAGT
21	CCAGGAGGA
22	AAGGAGAAA
23	TTTCCCTTT
24	GTGGAGGAG
25	AGAAGGTGG
26	GGGAAGAGA
27	TTGCTGATT
28	CCCTCCCTC
29	GAGACCAGA
30	CAACAACAG
31	CGCCTCCG
32	CAAGGGCC
33	GCCCCCGG
34	AGCCCGGC
35	GCAGGCGG
36	CCGGCCCG
37	GGAGCTGG
38	CGGAGCTG
39	GACGGGCC
40	CCGGGAGC
41	TGCCGGCG
42	CGCGCTGG
43	GGGGGCAG
44	CCCGGCGG
45	GGCCGTGG
46	GGCAGCTG
47	CAGGCCGC
48	CGGAGTCG
49	ACAGCGCG
50	GGCCGCTG
51	CGGCCTGG
52	GGACCTGG
53	GAGGGCCG
54	GCACGGGG
55	GGGCGGTG
56	CGAGGAGG
57	TGCTGCTG
58	GGCTGGTG
59	CTCCTCCC
60	CAGCATCG
61	CATCTTAT
62	CGGACTCC
63	CAGAGCCC
64	AGAATTTG
65	GCAGAGCC
66	CCTGCTGC
67	CTGGCTGC
68	CCCGAGTC
69	ACAGCCTG
70	ATCTCAGA
71	TGTCTCCT
72	CTTCTCAA
73	GCCTCCTG
74	GCTGCAGC
75	CGGCAGCC
76	CCTCCTTT
77	CGCCCCGC
78	GAGCCTCC
79	GCTTGCCC
80	TCGCAGCC
81	GAGCGAGC
82	TCTGAGCC
83	GGCCCCGC
84	CCCCGCGC
85	TCTGGATG
86	TGCCTGCA
87	TCGGAGCC
88	TGCCTCCG
89	CCGGATCC
90	CATCGCCC
91	CGCCCCAG
92	GGCCCAGC
93	TTGGACTG
94	AAGGATTA
95	CGACCCCG
96	CCAGAGCC
97	GACCCCAG
98	GCCCGAGC
99	ACCCCCAG
100	TGGAGAGG
101	CCCACAGC
102	TCCAGCTG
103	TCTGAAGA
104	TCCGGCAC
105	TTTTGAGA
106	CCACCAGC
107	TCCTGCAG
108	GGAGAAAG
109	CCCAGCTG
110	CCCCCGGA
111	AGCTCCAG
112	TGCGTCCC
113	GCCGCTGC
114	TCCTTTTT
115	GAGCGCCT
116	CCGCCCCA
117	GGCTCCAG
118	CGCCAGCC
119	CCGCCCGG
120	CGGCCCAC
121	TTTGAAGA
122	GAAAGAGG
123	TGGATGAT
124	GAAAAAGG
125	AGAGAGAG
126	GGTTTTAC
127	GAAGAAGG
128	GGAGAGAG
129	AGCAGGGG
130	GGAGGAAG
131	GGGAAGGA
132	AGAAAGGG
133	AGAGAGGA
134	TCCTCTTT
135	CGATGATG
136	AGCGGAGG
137	TCTCCCTC
138	TTTCCTTC
139	TTTTTTTT
140	TCTTCTTC
141	CTTCCCCT
142	TGTTCTGT
143	GAAGGGGA
144	GAGGAGCA
145	AGTGGGAG
146	GGAGGGGA
147	AAGAAAGG
148	TAATGTGA
149	GGAGAGGA
150	AGGAGGTG
151	GAGGCGGA
152	AGAAGGAC
153	GGCGAGGA
154	TGGAGCAG
155	AACTTTGC
156	AAGGGAGG
157	GAGGGACA
158	AGAAGCGG
159	CAGGCCTG
160	CAGAAGAC
161	AGAAGAGG
162	GGCAGGAG
163	GGGTGAAG
164	TCCCCTCT
165	AGAGGGAG
166	CTCTCTCT
167	CAGGGCAG
168	GGAAGATG
169	ATCTTATT
170	GTGAGGAG
171	AATTGTGA
172	ATCTATGA
173	CTTTGACA
174	TTTTCCTT
175	TCACCTTT
176	ACTCTGAA
177	ACAGTGAT
178	GATCTCAA
179	AACATTGT
180	TGTCTTTC
181	TGTTGCTT
182	TTGACAGG
183	CATTTGAA
184	TTAAGAAA
185	AGTCTGAA
186	CTTCTGAA
187	AAGCAGAA
188	GACCAGGA
189	AACCAGAG
190	AAGGCAAA
191	AGAAAAAG
192	AGAAGAAA
193	AAAAAGAG
194	CCCGCCG
195	CGCGCCG
196	AGGAGGG
197	GGCGGCA
198	AGCGGCG
199	GCTGCGG
200	GCGGGCC
201	GCCGCGG
202	AGCGCGG
203	GTGGCGG
204	GGCGCCG
205	GGTGCGG
206	GCGGCAG
207	GGCTGCT
208	GACGGCG
209	AAGGGGC
210	GGGTCCC
211	GCGGGGC
212	GGGGAGC
213	GGGGGCG
214	GGGGCTC
215	GGCGGGG
216	GCGCGCG
217	GGCGCTG
218	GCTGCCG
219	GGGGCGG
220	GCGGCCG
221	GCCGGCC
222	CTGCGGG
223	TGGCCCG
224	GGCTGTG
225	CCAGCGC
226	GCGGGCT
227	GGCGCGG
228	TGCGCGG
229	CTGCGCG
230	GGTGGCG
231	TGCGGCG
232	CGGGGAG
233	GGCGGCC
234	GGGGCCC
235	GGGGTGG
236	CGGCGGT
237	GCGCGGA
238	GGCCGGT
239	GGAGCGC
240	CGCGCGG
241	GGCTGCG
242	CGAGCCG
243	GGACGGC
244	GCCGGAG
245	TGGCGCG
246	CCGGCGC
247	TGGCCGG
248	CGCGGAG
249	GGCGCGC
250	CCCTGGC
251	GGGAGGC
252	GGGCCTG
253	GGGCCTC
254	CGGCTGG
255	GCCTGGG
256	GCCGCGC
257	CCGGGCC
258	GGCTCCG
259	TCGGGGC
260	GCGGTGG
261	CGCTGCT
262	GGAGCCC
263	GCGGGGA
264	CGGGCTG
265	GGCGGCT
266	CCGGGGC
267	CGCCGGA
268	GGCGACC
269	CGCGCGC
270	CTGCGGC
271	CGTGGCG
272	TGGCGGC
273	GGAGGCG
274	AGCGGCC
275	AGGGCTG
276	AGCGGCT
277	TGGCGGG
278	TGGGGCG
279	GGCGATG
280	CGCGAGC
281	GGGGAGG
282	GCGCGGG
283	GGGCTGG
284	TGCCCGG
285	GGAGCGG
286	CGGAGCG
287	GGGGCTG
288	GCCGCCG
289	TCGGGGA
290	GGCCGCG
291	GGAGCCG
292	GCGGCGT
293	CGGTGGC
294	GGCGTGG
295	GAGGCCC
296	GGCGGGA
297	CGCGGCC
298	AGCGCGC
299	CGGTCGG
300	TTGGGGG
301	CGTGGGG
302	GGCGGAC
303	GCCTGCG
304	CGCGGTG
305	GCCGGGG
306	GCCTCGG
307	GTGCTGG
308	GTTGGCG
309	TGCGGGC
310	GCTCGGG
311	GGATGCG
312	CGCTGGG
313	AGGGCGG
314	CACGGCG
315	CGCGGCT
316	TGCCGGG
317	GGTGCCG
318	GGGCCGT
319	GCAGCCG
320	CGCGGGC
321	GGCGACA
322	CCCGGGG
323	CGTGCGG
324	GCAGCGG
325	GTCGGGG
326	GGCTGCC
327	GCAGCGC
328	GCTGCGC
329	TCGGCGC
330	GCGGGGG
331	GCGGCGC
332	CCAGCGG
333	ATGGCGG
334	CGGCGGG
335	CGGGCGG
336	GCGGCTG
337	GCGAGGC
338	CGGCGCT
339	CCCTCGG
340	GCGGGCA
341	GCTGGCG
342	TGCGCGC
343	CGGGAGG
344	GCCGGGT
345	GAGCGGA
346	CGGGCAG
347	GGCGCTC
348	GGCTGGG
349	CGGGGCG
350	CGCGCAG
351	ACGCGGG
352	GCGGGAG
353	GCCATGG
354	GGCAGCG
355	TGCCGCG
356	GGCTCTG
357	GGCGACT
358	TGCTGGG
359	GGGGCGC
360	GGGCCTT
361	CCCGGGC
362	GGGCTCG
363	CATGGCG
364	CGCGGGG
365	CCGGGCT
366	GCGGTGC
367	GCGGGCG
368	GCCGCAG
369	GCGGAGC
370	GCCGGGC
371	GTGGCCG
372	GGGTCCG
373	AGGCGCT
374	GGGCCCA
375	CGCGGCG
376	GGGGCCG
377	GGAGGCC
378	CGGGTGG
379	GGCGTCG
380	TGCGGCT
381	CTGAGGC
382	GGGCCGC
383	TCGCGGG
384	GCCGAGG
385	CGGGCCC
386	GGCGGAG
387	GGGGGCC
388	GTGCGCG
389	TGGGCGT
390	CCGGGGG
391	CGGGCCG
392	GGGCGGA
393	GGCCCTG
394	TCGGCGG
395	GCCGGCT
396	CCCCGGG
397	GACCGGC
398	CCCTGGG
399	CGGGGGC
400	CCGGGGA
401	CCGGCCG
402	CCGCGGA
403	GCGCGGC
404	GGTGCTG
405	CGGAGGG
406	GCGCCGG
407	CAGGGGG
408	GTGCGGG
409	CCGCCGG
410	ACGGCGG
411	TGGGGAG
412	CTGGCGC
413	GGGCGGC
414	GCTGTGG
415	CGTGCTG
416	GGGCCCG
417	CCGCGGC
418	GGGAGCG
419	CCAGGCC
420	GAGCCGG
421	CCGGAGG
422	GGCCTGC
423	CGCCTGG
424	GGGCAGC
425	GAGCCCG
426	GCTGGGG
427	AGGCGGG
428	GGGCTGC
429	GCGACCC
430	GCGCGCA
431	GCGGCGA
432	GCTGCTC
433	GAGGCGC
434	GCGGCCC
435	GCGGCTC
436	CGGCCGG
437	GAGCCGC
438	CGCCGGC
439	GCGAGCG
440	GCGCGCC
441	GCCCGGG
442	GAGCGGG
443	GCGCAGC
444	AGGAGCG
445	GCAGGGC
446	GCGCTGA
447	GCGCCGC
448	CCTGCGG
449	TCCTGGG
450	GATGCGG
451	GCTGGGC
452	GGGCGGG
453	GGCCCGG
454	AGGCCCG
455	AGGCGGC
456	GAGCAGC
457	CAGCCGC
458	GCGGCTT
459	CGGGGAC
460	CGCAGGG
461	GGGACCG
462	CGGGGCC
463	CGCGGGA
464	GTGGCGC
465	GCGGGAC
466	CGAGGGG
467	GCGGACG
468	GCGACGC
469	GCGGAAC
470	GGCGCCC
471	GCCCAGG
472	AGGAGGC
473	GAGCGGC
474	CAGCGGC
475	CGAGGCG
476	GGGCGCC
477	CCCGAGG
478	CAGCTGG
479	CCACGGC
480	GAGCCGA
481	GGCCGGG
482	AGGGGCG
483	GCAGGCC
484	GGGCCGG
485	CGGCCGC
486	GCCCTGG
487	CCGGGCA
488	CGGGCGC
489	TGGCCGC
490	CGGGTGC
491	CAGCATG
492	GAGCTCC
493	CTCCCTG
494	CCCCCGC
495	CAGCTGC
496	GCACCAC
497	GCCTGCC
498	GCAGCTC
499	CAGCCCC
500	ACCCCCC
501	CCCAAGC
502	CAGCGCC
503	GTGCCTC
504	ACAGCCA
505	CAACCGC
506	CCCACCT
507	GCCTGCT
508	GCAGCAT
509	GCATCCT
510	CCCAGGC
511	CAGCCTC
512	CCCCGGC
513	CCTGCGC
514	GCCACGC
515	CCAGCAC
516	AGATTCT
517	CTCAGCC
518	CGGCCTC
519	GCGCCCT
520	CCAGCCT
521	CAGCCAC
522	CTGCCGC
523	CCGAGCC
524	CGTCCCC
525	TACCCCG
526	CCGGAGC
527	GCCACCC
528	ACCAGCT
529	CCGCCGC
530	GCAGCAC
531	TCCCCAG
532	CCCAGCC
533	GCCAAGC
534	GCAGCAG
535	CCAGCAG
536	CGCCCGC
537	CCGCCAA
538	GCCACCT
539	CCCGCCT
540	CTCCCGC
541	TGCCCGC
542	GCCAGGC
543	CAGCTCC
544	CCTCCGC
545	CGAGCAC
546	CCTCCAT
547	GCAACCT
548	TCTGCAG
549	ACCTGCC
550	TCGCCGC
551	GCCTCAC
552	GCCCACC
553	GCCAGAC
554	GCTGCCC
555	GCGTCGC
556	GGACCCC
557	CAGGCTC
558	GCCTCCC
559	GCAGCCC
560	AGCCGAG
561	GCCCCCC
562	GCAGCCA
563	CCCCCAC
564	CCCGACT
565	CACAGCC
566	AGTCCCC
567	GCCAGCT
568	AGGCCCC
569	CCACCCT
570	GCCATCA
571	CCAGCAA
572	CCACCCG
573	GCAGCCT
574	CAGCACC
575	GCCTCCA
576	CTCGCAG
577	CCCAGGA
578	TCGCCCC
579	GCCCCCA
580	GCCTCAG
581	TCCCCCC
582	TCAGCAG
583	GAGCCCC
584	CCCCCCT
585	GCACCCC
586	CCACCCC
587	CACCACC
588	GCTGCCT
589	CCCCTCC
590	AGATTAT
591	CCGCCAC
592	TTATTTG
593	CCCGGCC
594	GCACCCA
595	GCCCCCT
596	CCGGCTC
597	GCCGCCA
598	CTTTCTC
599	TCCCCGC
600	CCGCAGT
601	CACCCCC
602	CCCCGCC
603	AGCTGCC
604	AGCCGCC
605	CCTCAGC
606	AGCCCCA
607	CCACGCA
608	CCACCTG
609	CCTGCTC
610	CATCCTC
611	CCTGCCA
612	CCCGGCA
613	CACGGCC
614	CAGGCCC
615	TCAGCCC
616	AGTGCCA
617	AAGCTGC
618	CGCCCTC
619	CGCCGCA
620	CGCCGCT
621	TGCCGCC
622	CCTCCCG
623	CCAGCTC
624	CTGCAGA
625	CCGCGCC
626	CCAGCCC
627	CCACCTC
628	CCCACGC
629	CCAAGCC
630	CTCCGCC
631	CCCAGCG
632	TGGCAGC
633	TGCAGCC
634	CGCAGCG
635	CAGCAGA
636	CCAGCCA
637	GGCCAGC
638	GCAGTCC
639	CACCACT
640	GCGCTCC
641	CAGCAGG
642	CGCCAGG
643	CTCCGCT
644	ACGCTGC
645	CACCCCG
646	GAGCACC
647	CGAGCCC
648	CCCACCA
649	CTCCTGC
650	CAGCAGC
651	AGACGCC
652	CCAGGCT
653	CACTCAG
654	AGCCTGC
655	TGGTGAA
656	AGGCTCC
657	GAAGGTT
658	GACCCCC
659	CCATCAG
660	TTCATAT
661	CAGCCAG
662	CGCCCCC
663	CGACGCC
664	AGCCGCT
665	TCCCGCC
666	GTCCCCA
667	CCCCCTG
668	TGAGCCC
669	AGCCCGC
670	CCACGCC
671	AGCCTGG
672	CCCCCCG
673	CACCCCA
674	CCCCAGG
675	ACCACCA
676	CGGCTCC
677	CTGCCTC
678	CAGCAAG
679	AGCCGCG
680	CCCCCTC
681	AGCCACC
682	CCAGCCG
683	GGCCTCC
684	GACTCCC
685	CCGGCAG
686	GCCGTGC
687	GCCGAGC
688	GAAAAAC
689	TACTATT
690	GCCTCGC
691	GCCCACG
692	CCGGCCA
693	AGCACCT
694	CGCTGCC
695	TGCAGCT
696	CCAAAGA
697	AGCTGCA
698	AGGCCCA
699	GCCCTCA
700	AGAGCCT
701	GCCGCTC
702	CGACCCG
703	GCGGCCA
704	ACGGCCC
705	AAATTAG
706	GCTGCCA
707	GCCACAG
708	GCCCCTG
709	AGCACCC
710	TCAGTAA
711	CACCCAG
712	CAGTCCT
713	CAGCCCG
714	CCCGCTC
715	CGCAGCT
716	CGCTCCG
717	TGCTGCC
718	AGCAGGT
719	TGCTGCA
720	ACCCCGC
721	GACGCCC
722	CTGCCCC
723	ATGGATG
724	AGCAGCT
725	GGCTCGC
726	CGTGGCC
727	ACCGCCC
728	GCCGCGT
729	TGCAGCA
730	ACTCTTT
731	AGCACCG
732	CAGTCCC
733	AGCCTCT
734	AGTGAAG
735	GCTCCCC
736	GCCGCCT
737	ACCCCCG
738	CAGTGCC
739	AAGGTTA
740	CAGTTCC
741	AGCAGCC
742	TCCTTTC
743	GACGCCG
744	AAATTGG
745	AGCCAGC
746	GACGCCA
747	CACCTCC
748	CACGCCC
749	GGCTCCC
750	CAGCTCA
751	GACGCGC
752	GCCACCG
753	TGCGGCC
754	CAGACCC
755	GCACCGC
756	ACTCCCG
757	GTTTTCT
758	AGCCCCC
759	GCACCTG
760	CCGCGCA
761	CCGAGCT
762	TTGAACT
763	ACCCCGG
764	CAAAGAG
765	CATTGGA
766	TGGATAA
767	AGCCCCT
768	CCGCTCC
769	CGGCCAG
770	CGGCCCC
771	GAGCCCA
772	TTGCTTT
773	CCTCCGG
774	AGCTCCC
775	GCGCCAG
776	CCGCCAT
777	TCGGCAC
778	CTGAGAA
779	ATCTGGA
780	TGCCACC
781	AGCTCCT
782	GCTCCGA
783	GCTGCAT
784	AGAGGAG
785	GCCCCGA
786	GTCCCGA
787	GCAGCTT
788	ATTTAAG
789	CCTCGAG
790	CCTCCGA
791	GCGGACC
792	CCCCAGA
793	GTGGCCC
794	CCGCACG
795	TCTGTCT
796	TTTATAC
797	GTAATTC
798	TGGCCCC
799	CAGCCGG
800	GTGAAGA
801	GGAAGGG
802	GCTCCGC
803	CCGCCTC
804	GAAGGAG
805	CGGAGGA
806	CAAAGAA
807	CCGCCGA
808	CTGCCCG
809	AATTGGA
810	GGATTAT
811	ACGCCCG
812	TCTGACT
813	CCTTTGA
814	GCTCCCA
815	GAAGGAA
816	CCTCCCC
817	CAGCCCT
818	CCACCGC
819	AGGACCC
820	ACGCCGC
821	TCTTTGT
822	GCTCGCA
823	CAGATGA
824	AAGAATA
825	CGCCACC
826	TGTCTGT
827	CTGTTCT
828	TGAAGAA
829	TTGATAC
830	AGGAAGG
831	TGAACTT
832	TGAGACA
833	TTATTTT
834	GAGAGGG
835	TGGAGAA
836	TGATGAA
837	ATTGGAA
838	TGGACAA
839	TGATGTT
840	TGCAGAA
841	GGAGGGC
842	TCTGGAA
843	TGAGAAC
844	AAAGAAA
845	AGAAATT
846	GAACAAG
847	GTGTTTT
848	GTTCCTT
849	TTTAAGA
850	CGGAGAG
851	GAGGCAG
852	TGAAGAT
853	TGAAGAC
854	GAGAAGG
855	CTGTCTT
856	AGATTCA
857	AGAGAAC
858	GAATGAC
859	TTCTTCT
860	TGATACA
861	CATTTTT
862	GAAAAGG
863	AGAGAAT
864	AGGATAT
865	TTTATTA
866	GGGAGAG
867	TCTTTCT
868	AGAGGGG
869	TGTAAAA
870	TGATTTT
871	AAGGAAT
872	TGGCAAA
873	GTGATAT
874	TGTTTTG
875	CTCCCCT
876	TTGGAGA
877	CTCCCTT
878	TGATAGA
879	TTTCAGA
880	TTTCTTC
881	TTTTTAA
882	CATATTT
883	GATTAAT
884	GGAGACT
885	GAACTTT
886	TATTTTT
887	GAAGTTG
888	GAAGGGA
889	TTGGAAT
890	GAAGAAC
891	CATGAAG
892	CAAACAT
893	TTGGAAA
894	ACGGAGG
895	GTGGAAA
896	GATTCAA
897	GATGACA
898	GGAGGGA
899	TAGTTCT
900	ATGGATA
901	AGTTTGA
902	ATTCTCT
903	GAGGGCA
904	CGGGAGA
905	CTGGAAA
906	AAGAAAA
907	TATGATT
908	GAAATTG
909	TTGAATA
910	GGGAGGA
911	GATGATA
912	GAGAAGA
913	AGGCAGG
914	TCTTAGA
915	TTTCTAC
916	GAACATT
917	ATATTGG
918	ACTTAGA
919	GAAGATA
920	GAGAACT
921	TGAGAAA
922	GAAGACT
923	AAGAGGG
924	GGAGGGT
925	GGAGAAC
926	AATGACG
927	AAGAAAT
928	TATGATG
929	CATCATT
930	GAATATG
931	TTTGCAA
932	ATTACAT
933	GAAGATC
934	TTTATAT
935	AGGAAGA
936	ACAAGTG
937	AATGATG
938	ATTCTTT
939	GAAGATT
940	TCTGTTC
941	GTATTGA
942	AGAACGG
943	AGAGGGT
944	TCCTCCT
945	ATTCTGG
946	AATTTCA
947	GAGAATA
948	GAACTGT
949	GGATATA
950	AAATTCT
951	TTGGAAC
952	AAGGAGC
953	ATTTTTT
954	CTTGGAA
955	CGAAGGA
956	AAGGATG
957	CGGAAGA
958	GAACAGA
959	ATCTTTT
960	GCAGAAC
961	TTTTACA
962	TTGTTTT
963	ATGGAGA
964	GATTACA
965	GATGAAG
966	GATGACC
967	AGGGAGC
968	GAAGACC
969	CCCCTTT
970	TCCCCTT
971	TTCAGAT
972	GAGAGGC
973	TATTTGA
974	TTCAGAC
975	AAGTTGA
976	GACAGGG
977	AAAAAAA
978	AAACATC
979	TCCTTCT
980	AGAGGAA
981	TTCTTCC
982	ACTGTGA
983	TCTGTTG
984	AGAGGAC
985	GGAGAAG
986	GGAGGAT
987	AGTTCTG
988	GAATCTG
989	GACGGAG
990	TTCTCTG
991	AAATTGA
992	TTTTTTC
993	AAAATGA
994	CAACATT
995	TATGTGA
996	AAAGGGA
997	AACATTT
998	ATCTCTT
999	ACGGGAG
1000	AGAAAAG
1001	GGGAGAT
1002	TTTTCTT
1003	TAGATTT
1004	AAGTTGT
1005	GAGAGAA
1006	AGGTGAA
1007	TTCTCTC
1008	TTACTAT
1009	TCCCTCT
1010	CTGAGAT
1011	ATCATTA
1012	TAAATGA
1013	TTTTTCT
1014	GGGGGAA
1015	GGAAGAA
1016	CAAGTGT
1017	CAAATGA
1018	AAAGAGA
1019	AATTCTG
1020	CAAATGT
1021	AATTCTT
1022	GAGGGTC
1023	AGGGGAG
1024	TTGTATT
1025	TTCCTCT
1026	TATAGAA
1027	CCCCCTT
1028	GGGAGAA
1029	TGAAATT
1030	TGTACAG
1031	CTTAGAT
1032	GGGAGCA
1033	TTGCTCT
1034	TTGAAGT
1035	ATCATTG
1036	AGGGGCA
1037	GAAAATA
1038	TTTGATC
1039	ATTATTT
1040	ATGTCTT
1041	AGGGGAA
1042	TGAATAT
1043	AGAAATA
1044	TTCTGTT
1045	CCTGATG
1046	AAAGGGG
1047	CACCCTG
1048	GGGGAAG
1049	GATGGAG
1050	CAGGGAG
1051	TTCACAG
1052	CCCTTTT
1053	AAGGAAG
1054	TCTCTTT
1055	GTGGGCT
1056	ACTTGAC
1057	CCTTCTT
1058	TCTTCCA
1059	TATTTCT
1060	TTTACAA
1061	TGTTTCT
1062	TGGGCAA
1063	GGAGGAC
1064	GAGGACA
1065	GAGGAAA
1066	TTCAACA
1067	AGGGAGA
1068	TCTTTGA
1069	CGAGGAC
1070	TCAGACT
1071	AATCTGA
1072	TCTCTGT
1073	AAGGAGG
1074	TGATTGG
1075	GAAAAGT
1076	TGAAGAG
1077	GAGGAGA
1078	TCTTCAG
1079	TTTGTTT
1080	CTCCTCT
1081	AGAGTGG
1082	AGAGGCG
1083	AAGGGAA
1084	GAGGATA
1085	AAATTCA
1086	AGGGTCG
1087	AGTTCTT
1088	ATTTCAG
1089	GTCATCA
1090	GACGAGG
1091	GGAGATG
1092	AGGGTGG
1093	GGTGGAA
1094	TTTCTTT
1095	AGAGCGG
1096	GTCATTT
1097	TGTACCT
1098	TCTTCCT
1099	GGGCGAG
1100	TTCTTCA
1101	GGTGCAG
1102	TTTTCTC
1103	GAGGATG
1104	CCCTCTT
1105	GGGGAAA
1106	TTTGGCT
1107	CATCTGA
1108	CAGGCAG
1109	GGAAAAG
1110	ATTCTGA
1111	TTCATTT
1112	ATCACAG
1113	AAGGCGG
1114	GGAAGCG
1115	TTCATCA
1116	AGAGCGA
1117	GGGAGGT
1118	CGGGAAG
1119	TCCCTTC
1120	GGGACAG
1121	AAGGGGG
1122	TTTTTCC
1123	TTGATCT
1124	TTCTAAT
1125	AATGAGG
1126	CGAGGAA
1127	AGGTGGT
1128	GTCGGGA
1129	CATCATG
1130	CCTCTTC
1131	TCATTCA
1132	TTGTGAA
1133	TCTCTTC
1134	GGTTTGA
1135	TTTGAGG
1136	GGCCTGT
1137	TTCCAAA
1138	CTCTGTC
1139	TTCTGAC
1140	CTACTCC
1141	GTTTGTG
1142	CTTCAGT
1143	TTTTGCA
1144	GCTTTGT
1145	GTGATTC
1146	TGTTTGT
1147	CTTCCTT
1148	TTTGCAG
1149	ATCTGAT
1150	TGTCTTC
1151	GAGATAT
1152	TGGAAGA
1153	CCCTTCT
1154	AATTGCA
1155	CTATGAA
1156	TCATTTC
1157	TCATCAG
1158	ACACACA
1159	TAGCCGC
1160	GTTGATT
1161	ATAAAGA
1162	CTTCTGC
1163	CTGTGAA
1164	AAAAGAA
1165	CCTTTTC
1166	TTGGCTT
1167	CCATCTG
1168	CTCTTTC
1169	CCCTTCC
1170	CTTTGGA
1171	CTTCCAC
1172	ACAAACC
1173	CATCTGT
1174	ACCCTGG
1175	CTTTCCT
1176	GAAAACA
1177	GTACCTT
1178	CGGAAAG
1179	ATGGAAG
1180	GGAAAGC
1181	AAGTCCT
1182	TGGTGGT
1183	ATGGCAG
1184	TGAGGAA
1185	AGCAACA
1186	CTGGAGA
1187	ATGAAGA
1188	AGGAAAC
1189	GCAGAAG
1190	AGAGAAG
1191	GCAGAAA
1192	TGAAGGA
1193	CAGAAGT
1194	TGGAGAC
1195	CAGGAGA
1196	AAAGGAG
1197	AGAGAGT
1198	GACAGAA
1199	CAGAAGG
1200	AGACAGA
1201	GAGAAGT
1202	GGAAACA
1203	ACCAGAA
1204	AAAAGCA
1205	AGGAAAA
1206	AAAGCAA
1207	CTAAAAG
1208	AACAAAG
1209	GGCAAAA
1210	AGCAAAG
1211	CCAAAAA
1212	AGAACCA
1213	ACAAAGG
1214	GCAAAAA
1215	TAAAAGC
1216	GCAAAAT
1217	GCAAAGA
1218	GAAAAGC
1219	GAAAAAA
1220	CAGAAAA
1221	CAAAGGA
1222	AAAAGGA

### Sheet: B. mRNA cyto-related sequence
sequence feature ID	sequence feature
0	CCGCCGCCGCC
1	GGGGAGCGCG
2	CGCGGGGGGC
3	GCGGCGGGAG
4	CGGCGCCCG
5	CGGCGCGCG
6	CGGCGCTGG
7	CGCCGCGGC
8	TCCTTCTGG
9	GGGAAGGAA
10	GAGGAGGAG
11	GGGAGGGGC
12	GCGGGGACG
13	GCGGGCGGG
14	GGGGCAGGG
15	TGCCTCCC
16	TGCCGCCG
17	CGCCGTCG
18	GGGAGGAG
19	GCGAGAGC
20	CCGCCTCC
21	GTTTCCGG
22	GCGGCGGC
23	GCGGCGCC
24	TGAGCAAA
25	GCTGCCGC
26	TCTTTGGA
27	GGAGGCGG
28	GGCGGGTG
29	GCTGCCCG
30	GCCGCCTC
31	AGCGCCGG
32	GGGGGCGG
33	TGCTGCGG
34	GGCCGCCG
35	GCTGAGCC
36	GCCGGGCC
37	GCCGGCGC
38	AGCTCCGC
39	CCCGCCCC
40	GGGGAGGG
41	GGCGGGGG
42	GGGCGCGG
43	GACGGGCG
44	GGAGGGGG
45	GGGCGGGG
46	CGCAGCGG
47	GGGCGGAG
48	GCGGGAGG
49	AGCGCGGG
50	GGCCAGC
51	GCCCGAG
52	CTCCTCC
53	CCTCCCT
54	TTTGAAA
55	TTTAGAG
56	CCGCCGT
57	ACGCCGC
58	TGCCAGC
59	GGAAGAG
60	GTGCCGG
61	CTGCAGC
62	TTCTTTG
63	TATGGAT
64	CTGCGGC
65	CGGAGGC
66	CGCCGGC
67	GAGCCGC
68	AGGCCGC
69	CGCCGGG
70	TGGCGGC
71	CTGCTCC
72	CGGCTCT
73	CCGCTCC
74	CAGCTCC
75	GCCCGGC
76	CGGCAGC
77	CCGCAGC
78	CGGGTGC
79	CGCCCCC
80	GCTGCTC
81	CTCGCCG
82	CGCCGCT
83	CAGCGCG
84	CGCGCCC
85	GCGCGGC
86	CCGCCAG
87	GCGCAGC
88	GCCCTCG
89	CGGCGTC
90	CGGCGGT
91	GTGGCGG
92	CTGCCGG
93	GCTCCGT
94	CAGCTGC
95	CTCCTGC
96	CCTCTGC
97	AGGGCGC
98	GCGCCGC
99	AGGCTGC
100	CTTCCGG
101	CTGCCTG
102	CTGCTGC
103	GCGGGGC
104	TGTGTGG
105	TCGCTGA
106	CCGGAGC
107	CAGCGCC
108	GGGCGGC
109	TTCCCGG
110	GGGTCCC
111	CAGCCGC
112	CCGCGCG
113	CCCCGCC
114	GGCCGCA
115	GGAGCCG
116	CACGGTG
117	GAGGAGC
118	GCCCAGC
119	TGCAGCC
120	TGCGGCG
121	AGGCGCC
122	GGCGGCA
123	GGCGGCT
124	GCCGGCC
125	AGCCGCC
126	GGCTGCG
127	AGCAGCC
128	AGAAACC
129	GGCCGCG
130	GGCGGCG
131	CGCGGCC
132	CGCGGCT
133	TGGGGCC
134	CGCAGCC
135	GGGTGCG
136	GCCCCCG
137	TGGGGCG
138	GAAGAGG
139	CGGGGCG
140	TCGCCGC
141	GCCGCTG
142	AGCGCGC
143	CGGCCGG
144	GCCGAGG
145	CGCGGCG
146	GGCGGTG
147	GCCGCCC
148	CTCTGCC
149	CCAGACC
150	GAGCCGG
151	GGCAGCG
152	AGGAGCC
153	CGCAGCT
154	TTCTCCC
155	GGCGACG
156	ACCCGCC
157	CGGAGCC
158	TCCTGCT
159	CCCGCCG
160	GGCCCGC
161	GCTTCGG
162	CGCTCGC
163	GCCGGCT
164	GCAGCCT
165	GCCGCCA
166	GGCAGCA
167	GGCCCGG
168	GGCGCCG
169	GCCCTCT
170	GCGGCAG
171	GGACGCG
172	GCGGCTG
173	GTCCCCG
174	AGTGCTG
175	GCGGTGG
176	GCGGCCA
177	CTGGCGG
178	CCGGCCC
179	GCCTCCA
180	GCGGCTC
181	GCAGCCC
182	GGTGCGG
183	CCCCCGC
184	CGCCCGC
185	GGCCGGG
186	GGGTCGG
187	CTCCTGG
188	GCCGCGC
189	CTCCCGG
190	GGCCCCG
191	AGCCGGG
192	CGCCCCG
193	CGGCCCG
194	CGCGCGC
195	GCGGCGA
196	GCGACGG
197	CCATGTT
198	CTCGGGC
199	GGCGGCC
200	CGGCTGC
201	GGAGCTG
202	TCTGCTG
203	GCCGGGG
204	GCAGCCA
205	GCAGCCG
206	GGGGCCT
207	CCCTGCG
208	CCTGCTG
209	GGCCGGT
210	CGGTTTT
211	CCAGCCC
212	CTTTGTG
213	GCAGCTC
214	GGAAAAG
215	GCAGGCG
216	GCGGAGG
217	GGCGCAG
218	GGAGCGG
219	AGCGGGG
220	CCGGGGG
221	GGCGGGC
222	GGCGAGG
223	CGGGGGA
224	AGCAGCG
225	AGGGGCG
226	GCGAGGG
227	GAGGCGC
228	GGGACGG
229	GGGGGGG
230	CGGGGAG
231	TGGGGAA
232	CAGGCGG
233	GGGCCGG
234	GGGGAAG
