## Supplementary Tables for "RNAlight: a machine learning model to identify nucleotide features determining RNA subcellular localization": Yuan_Supplementary_Table_S9.xlsx

### Sheet: A. mRNA nuc-RBP motif
Query_ID	Target_ID	RBP	Optimal_offset	p-value	E-value	q-value	Overlap	Query_consensus	Target_consensus	Orientation
8	M162_0.6	PABPC5	0	0.000217577	0.021105	0.021105	7	AGAAAAUGA	AGAAAAU	+
10	M050_0.6	RBM4	1	0.000815709	0.0791238	0.0791238	6	CGCGGGGCU	GCGCGGG	+
23	M307_0.6	NONO	-2	0.000657799	0.0638065	0.0638065	5	AAAGGGAAA	AGGGA	+
26	M043_0.6	PCBP2	-2	0.000438675	0.0425514	0.0425514	7	UCUCUUCCC	CCUUCCC	+
28	M151_0.6	HNRNPH2	-2	3.77692e-06	0.000366361	0.000366361	7	GAGGGAGGG	GGGAGGG	+
42	M083_0.6	ZC3H10	0	7.11292e-05	0.00689954	0.00689954	7	CCAGCGCG	GCAGCGC	+
56	M043_0.6	PCBP2	0	0.000791309	0.076757	0.076757	7	CCUCCUCG	CCUUCCC	+
59	M065_0.6	SRSF9	0	0.000447145	0.0433731	0.0217823	7	GGGAGGAG	GGAAGGA	+
59	M126_0.6	(SRSF4)_(Drosophila_melanogaster)_(RBD_0.77)	-1	0.000615153	0.0596699	0.0217823	7	GGGAGGAG	GGAGGGG	+
59	M151_0.6	HNRNPH2	0	0.00067368	0.065347	0.0217823	7	GGGAGGAG	GGGAGGG	+
60	M073_0.6	STAR-PAP	0	0.000545065	0.0528713	0.0528713	7	CGAUGCUG	CGAUACU	+
84	M050_0.6	RBM4	0	1.46228e-05	0.00141841	0.00141841	7	GCGCGGGG	GCGCGGG	+
84	M054_0.6	RBM8A	0	0.000352758	0.0342176	0.0171088	7	GCGCGGGG	GCGCGCG	+
85	M161_0.6	RBM6	0	0.00012968	0.012579	0.012579	7	CAUCCAGA	AAUCCAG	+
98	M050_0.6	RBM4	0	0.000477353	0.0463033	0.0463033	7	GCUCGGGC	GCGCGGG	+
99	M141_0.6	ESRP2	-1	0.000273489	0.0265284	0.0265284	7	CUGGGGGU	UGGGGAU	+
100	M177_0.6	PCBP1	0	0.000620699	0.0602078	0.0344413	7	CCUCUCCA	CCUUUCC	+
100	M043_0.6	PCBP2	0	0.00071013	0.0688826	0.0344413	7	CCUCUCCA	CCUUCCC	+
105	M246_0.6	RBMY1A1	-1	0.0005018	0.0486746	0.0486746	5	UCUCAAAA	CUCAA	+
108	M077_0.6	U2AF2	-1	0.000962089	0.0933226	0.0655105	7	CUUUCUCC	UUUUUUC	+
124	M012_0.6	CPEB2	0	7.67209e-05	0.00744193	0.00510537	7	CCUUUUUC	CUUUUUU	+
124	M149_0.6	CPEB4	0	0.000105265	0.0102107	0.00510537	7	CCUUUUUC	CUUUUUU	+
124	M077_0.6	U2AF2	-1	0.000176962	0.0171653	0.00572176	7	CCUUUUUC	UUUUUUC	+
124	M328_0.6	ELAVL2	2	0.000870742	0.0844619	0.0211155	8	CCUUUUUC	AUCCUUUUUUUUCG	+
131	M043_0.6	PCBP2	-1	6.33863e-06	0.000614848	0.000614848	7	UCCUUCCC	CCUUCCC	+
131	M177_0.6	PCBP1	-1	0.000154818	0.0150173	0.00750865	7	UCCUUCCC	CCUUUCC	+
131	M026_0.6	hnRNPK	-1	0.000879136	0.0852762	0.0284254	7	UCCUUCCC	CCAACCC	+
132	M227_0.6	PTBP1	-1	4.59044e-05	0.00445273	0.00445273	7	CCCUUUCU	CUUUUCU	+
132	M177_0.6	PCBP1	-1	0.000911775	0.0884422	0.0419767	7	CCCUUUCU	CCUUUCC	+
136	M043_0.6	PCBP2	0	0.000813348	0.0788948	0.0788948	7	CCUCCGCU	CCUUCCC	+
138	M053_0.6	RBM5	0	4.6459e-05	0.00450653	0.00450653	7	GAAGGAAA	GAAGGAA	+
139	M042_0.6	PABPC4	-1	4.44942e-05	0.00431594	0.00431594	7	AAAAAAAA	AAAAAAA	+
146	M043_0.6	PCBP2	-2	0.000571462	0.0554319	0.0554319	6	UCCCCUCC	CCUUCCC	+
147	M227_0.6	PTBP1	0	6.52002e-05	0.00632442	0.00537968	7	CCUUUCUU	CUUUUCU	+
147	M149_0.6	CPEB4	-1	0.000110921	0.0107594	0.00537968	7	CCUUUCUU	CUUUUUU	+
147	M012_0.6	CPEB2	-1	0.00041341	0.0401008	0.0133669	7	CCUUUCUU	CUUUUUU	+
149	M177_0.6	PCBP1	-1	0.000553617	0.0537009	0.0308318	7	UCCUCUCC	CCUUUCC	+
149	M043_0.6	PCBP2	-1	0.000635707	0.0616635	0.0308318	7	UCCUCUCC	CCUUCCC	+
153	M043_0.6	PCBP2	-1	0.000936119	0.0908036	0.0908036	7	UCCUCGCC	CCUUCCC	+
156	M043_0.6	PCBP2	0	0.000645799	0.0626425	0.0626425	7	CCUCCCUU	CCUUCCC	+
161	M227_0.6	PTBP1	-1	0.000242299	0.023503	0.023503	7	CCUCUUCU	CUUUUCU	+
175	M316_0.6	FUS	-3	0.000633782	0.0614769	0.0614769	4	AAAGGUGA	GGUG	+
191	M149_0.6	CPEB4	0	0.000144415	0.0140082	0.00931355	7	CUUUUUCU	CUUUUUU	+
191	M077_0.6	U2AF2	0	0.000192032	0.0186271	0.00931355	7	CUUUUUCU	UUUUUUC	+
191	M227_0.6	PTBP1	-1	0.000519131	0.0503557	0.0167852	7	CUUUUUCU	CUUUUCU	+
191	M012_0.6	CPEB2	0	0.000748564	0.0726107	0.0181527	7	CUUUUUCU	CUUUUUU	+
191	M328_0.6	ELAVL2	3	0.0010205	0.0989888	0.0197978	8	CUUUUUCU	AUCCUUUUUUUUCG	+
192	M077_0.6	U2AF2	0	0.000314996	0.0305546	0.0305546	7	UUUCUUCU	UUUUUUC	+
193	M149_0.6	CPEB4	0	0.000144415	0.0140082	0.0140082	7	CUCUUUUU	CUUUUUU	+
193	M012_0.6	CPEB2	0	0.000394544	0.0382708	0.0191354	7	CUCUUUUU	CUUUUUU	+
193	M328_0.6	ELAVL2	3	0.000982916	0.0953429	0.031781	8	CUCUUUUU	AUCCUUUUUUUUCG	+
195	M044_0.6	PPRC1	0	0.00052681	0.0511005	0.0511005	7	CGGCGCG	GCGCGCG	+
196	M043_0.6	PCBP2	0	0.00032898	0.031911	0.031911	7	CCCUCCU	CCUUCCC	+
202	M044_0.6	PPRC1	0	0.000715951	0.0694472	0.0694472	7	CCGCGCU	GCGCGCG	+
204	M044_0.6	PPRC1	0	0.000769411	0.0746329	0.0746329	7	CGGCGCC	GCGCGCG	+
212	M043_0.6	PCBP2	0	0.000403244	0.0391147	0.0391147	7	GCUCCCC	CCUUCCC	+
215	M044_0.6	PPRC1	0	0.000902987	0.0875897	0.0875897	7	CCCCGCC	GCGCGCG	+
216	M054_0.6	RBM8A	-1	0.000170485	0.0165371	0.0160136	6	CGCGCGC	GCGCGCG	+
216	M044_0.6	PPRC1	1	0.000330177	0.0320272	0.0160136	6	CGCGCGC	GCGCGCG	+
216	M050_0.6	RBM4	-1	0.000935401	0.0907339	0.0302446	6	CGCGCGC	GCGCGGG	+
217	M083_0.6	ZC3H10	1	0.000217166	0.0210651	0.0210651	6	CAGCGCC	GCAGCGC	+
219	M043_0.6	PCBP2	0	0.000293984	0.0285164	0.0285164	7	CCGCCCC	CCUUCCC	+
222	M245_0.6	NCL	7	0.000925253	0.0897495	0.0897495	7	CCCGCAG	CCGAAAGCCCGAAGUAGG	+
225	M050_0.6	RBM4	0	0.000369635	0.0358546	0.0358546	7	GCGCUGG	GCGCGGG	+
227	M044_0.6	PPRC1	0	0.000150821	0.0146296	0.0146296	7	CCGCGCC	GCGCGCG	+
228	M044_0.6	PPRC1	0	0.00087176	0.0845607	0.0845607	7	CCGCGCA	GCGCGCG	+
232	M043_0.6	PCBP2	1	0.000375723	0.0364451	0.0364451	6	CUCCCCG	CCUUCCC	+
235	M026_0.6	hnRNPK	0	0.000182681	0.01772	0.01772	7	CCACCCC	CCAACCC	+
235	M043_0.6	PCBP2	0	0.00041155	0.0399203	0.0199602	7	CCACCCC	CCUUCCC	+
237	M044_0.6	PPRC1	-1	0.000526525	0.0510729	0.0510729	6	UCCGCGC	GCGCGCG	+
240	M044_0.6	PPRC1	0	1.85862e-05	0.00180286	0.00180286	7	CCGCGCG	GCGCGCG	+
240	M054_0.6	RBM8A	0	0.000223585	0.0216877	0.0108438	7	CCGCGCG	GCGCGCG	+
240	M050_0.6	RBM4	0	0.000983227	0.0953731	0.031791	7	CCGCGCG	GCGCGGG	+
245	M044_0.6	PPRC1	1	0.000737741	0.0715609	0.0715609	6	CGCGCCA	GCGCGCG	+
246	M050_0.6	RBM4	0	0.000141649	0.0137399	0.0137399	7	GCGCCGG	GCGCGGG	+
249	M044_0.6	PPRC1	0	2.78738e-05	0.00270376	0.00270376	7	GCGCGCC	GCGCGCG	+
249	M054_0.6	RBM8A	0	9.87259e-05	0.00957642	0.00478821	7	GCGCGCC	GCGCGCG	+
249	M050_0.6	RBM4	0	0.000579459	0.0562076	0.0187359	7	GCGCGCC	GCGCGGG	+
251	M043_0.6	PCBP2	-1	0.000362872	0.0351985	0.0351985	6	GCCUCCC	CCUUCCC	+
256	M050_0.6	RBM4	0	3.93207e-05	0.00381411	0.00381411	7	GCGCGGC	GCGCGGG	+
260	M083_0.6	ZC3H10	0	0.000773093	0.07499	0.07499	7	CCACCGC	GCAGCGC	+
261	M083_0.6	ZC3H10	-1	0.000482203	0.0467737	0.0467737	6	AGCAGCG	GCAGCGC	+
269	M054_0.6	RBM8A	0	5.34437e-06	0.000518404	0.000518404	7	GCGCGCG	GCGCGCG	+
269	M044_0.6	PPRC1	0	1.70506e-05	0.00165391	0.000826956	7	GCGCGCG	GCGCGCG	+
269	M050_0.6	RBM4	0	3.93207e-05	0.00381411	0.00127137	7	GCGCGCG	GCGCGGG	+
280	M054_0.6	RBM8A	0	0.000262498	0.0254623	0.0254623	7	GCUCGCG	GCGCGCG	+
280	M044_0.6	PPRC1	0	0.000666851	0.0646846	0.0323423	7	GCUCGCG	GCGCGCG	+
281	M043_0.6	PCBP2	0	5.15892e-06	0.000500415	0.000500415	7	CCUCCCC	CCUUCCC	+
282	M044_0.6	PPRC1	-1	0.000395299	0.038344	0.0244246	6	CCCGCGC	GCGCGCG	+
282	M083_0.6	ZC3H10	0	0.000503601	0.0488493	0.0244246	7	CCCGCGC	GCAGCGC	+
283	M026_0.6	hnRNPK	0	0.000177805	0.0172471	0.0172471	7	CCAGCCC	CCAACCC	+
283	M083_0.6	ZC3H10	0	0.000773093	0.07499	0.037495	7	CCAGCCC	GCAGCGC	+
298	M054_0.6	RBM8A	0	0.000109781	0.0106487	0.0106487	7	GCGCGCU	GCGCGCG	+
298	M044_0.6	PPRC1	0	0.000613539	0.0595133	0.0297566	7	GCGCGCU	GCGCGCG	+
320	M054_0.6	RBM8A	0	0.000113914	0.0110496	0.0110496	7	GCCCGCG	GCGCGCG	+
320	M044_0.6	PPRC1	0	0.000295176	0.0286321	0.014316	7	GCCCGCG	GCGCGCG	+
320	M050_0.6	RBM4	0	0.000934295	0.0906266	0.0302089	7	GCCCGCG	GCGCGGG	+
323	M044_0.6	PPRC1	0	0.000881931	0.0855473	0.0855473	7	CCGCACG	GCGCGCG	+
331	M050_0.6	RBM4	0	0.000816241	0.0791754	0.0791754	7	GCGCCGC	GCGCGGG	+
335	M044_0.6	PPRC1	0	0.00043004	0.0417139	0.0417139	7	CCGCCCG	GCGCGCG	+
342	M054_0.6	RBM8A	0	0.000360361	0.0349551	0.0349551	7	GCGCGCA	GCGCGCG	+
342	M044_0.6	PPRC1	0	0.000752599	0.0730021	0.036501	7	GCGCGCA	GCGCGCG	+
343	M043_0.6	PCBP2	1	0.000403244	0.0391147	0.0391147	6	CCUCCCG	CCUUCCC	+
350	M044_0.6	PPRC1	0	0.000943133	0.0914839	0.058457	7	CUGCGCG	GCGCGCG	+
359	M044_0.6	PPRC1	0	0.00059496	0.0577112	0.0538938	7	GCGCCCC	GCGCGCG	+
361	M050_0.6	RBM4	0	0.000238223	0.0231076	0.0231076	7	GCCCGGG	GCGCGGG	+
364	M044_0.6	PPRC1	0	0.000338616	0.0328457	0.0328457	7	CCCCGCG	GCGCGCG	+
366	M083_0.6	ZC3H10	0	0.000282812	0.0274327	0.0274327	7	GCACCGC	GCAGCGC	+
370	M050_0.6	RBM4	0	0.000983227	0.0953731	0.0953731	7	GCCCGGC	GCGCGGG	+
403	M083_0.6	ZC3H10	0	0.000163364	0.0158463	0.0158463	7	GCCGCGC	GCAGCGC	+
403	M044_0.6	PPRC1	-1	0.00056104	0.0544209	0.0272105	6	GCCGCGC	GCGCGCG	+
405	M043_0.6	PCBP2	0	0.000487919	0.0473281	0.0473281	7	CCCUCCG	CCUUCCC	+
406	M083_0.6	ZC3H10	0	0.000935401	0.0907339	0.0907339	7	CCGGCGC	GCAGCGC	+
411	M043_0.6	PCBP2	1	0.000416153	0.0403668	0.0403668	6	CUCCCCA	CCUUCCC	+
418	M043_0.6	PCBP2	0	0.000472994	0.0458804	0.0458804	7	CGCUCCC	CCUUCCC	+
422	M061_0.6	SAMD4A	0	0.000790116	0.0766412	0.0766412	7	GCAGGCC	GCUGGAC	+
424	M061_0.6	SAMD4A	0	0.000414507	0.0402072	0.0402072	7	GCUGCCC	GCUGGAC	+
428	M083_0.6	ZC3H10	0	0.000282812	0.0274327	0.0274327	7	GCAGCCC	GCAGCGC	+
430	M054_0.6	RBM8A	-1	0.000209824	0.0203529	0.0203529	6	UGCGCGC	GCGCGCG	+
430	M044_0.6	PPRC1	-1	0.000489262	0.0474584	0.0237292	6	UGCGCGC	GCGCGCG	+
440	M054_0.6	RBM8A	-1	0.000223456	0.0216753	0.0216753	6	GGCGCGC	GCGCGCG	+
440	M044_0.6	PPRC1	-1	0.00052681	0.0511005	0.0255503	6	GGCGCGC	GCGCGCG	+
443	M083_0.6	ZC3H10	0	0.000342845	0.0332559	0.0332559	7	GCUGCGC	GCAGCGC	+
446	M083_0.6	ZC3H10	0	0.000465525	0.0451559	0.0451559	7	UCAGCGC	GCAGCGC	+
447	M083_0.6	ZC3H10	0	0.000370553	0.0359437	0.0359437	7	GCGGCGC	GCAGCGC	+
452	M043_0.6	PCBP2	0	0.0003584	0.0347648	0.0347648	7	CCCGCCC	CCUUCCC	+
470	M044_0.6	PPRC1	0	0.000680618	0.0660199	0.0660199	7	GGGCGCC	GCGCGCG	+
488	M054_0.6	RBM8A	0	0.000113914	0.0110496	0.0110496	7	GCGCCCG	GCGCGCG	+
488	M044_0.6	PPRC1	0	0.000374992	0.0363743	0.0181871	7	GCGCCCG	GCGCGCG	+
488	M050_0.6	RBM4	0	0.00077345	0.0750246	0.0250082	7	GCGCCCG	GCGCGGG	+
494	M050_0.6	RBM4	0	0.000205159	0.0199004	0.0199004	7	GCGGGGG	GCGCGGG	+
513	M050_0.6	RBM4	0	0.000313493	0.0304088	0.0304088	7	GCGCAGG	GCGCGGG	+
531	M141_0.6	ESRP2	-1	0.000596942	0.0579034	0.0579034	6	CUGGGGA	UGGGGAU	+
536	M054_0.6	RBM8A	0	0.000198392	0.019244	0.019244	7	GCGGGCG	GCGCGCG	+
536	M044_0.6	PPRC1	0	0.00101724	0.0986723	0.0493361	7	GCGGGCG	GCGCGCG	+
558	M151_0.6	HNRNPH2	0	0.000266057	0.0258075	0.0258075	7	GGGAGGC	GGGAGGG	+
567	M037_0.6	MBNL1	0	0.000710363	0.0689052	0.052368	7	AGCUGGC	AGCUUGC	+
589	M126_0.6	(SRSF4)_(Drosophila_melanogaster)_(RBD_0.77)	0	8.0832e-05	0.0078407	0.0078407	7	GGAGGGG	GGAGGGG	+
589	M151_0.6	HNRNPH2	1	0.000464472	0.0450538	0.0225269	6	GGAGGGG	GGGAGGG	+
606	M141_0.6	ESRP2	0	0.000776492	0.0753198	0.0753198	7	UGGGGCU	UGGGGAU	+
622	M151_0.6	HNRNPH2	-1	0.000424859	0.0412113	0.0412113	6	CGGGAGG	GGGAGGG	+
625	M050_0.6	RBM4	-1	0.000240681	0.0233461	0.0233461	6	GGCGCGG	GCGCGGG	+
628	M050_0.6	RBM4	0	0.00055938	0.0542599	0.0542599	7	GCGUGGG	GCGCGGG	+
637	M061_0.6	SAMD4A	0	1.5519e-05	0.00150534	0.00150534	7	GCUGGCC	GCUGGAC	+
640	M083_0.6	ZC3H10	0	8.72113e-05	0.0084595	0.0084595	7	GGAGCGC	GCAGCGC	+
644	M083_0.6	ZC3H10	0	0.00067851	0.0658155	0.0658155	7	GCAGCGU	GCAGCGC	+
666	M141_0.6	ESRP2	0	0.000971243	0.0942106	0.0942106	7	UGGGGAC	UGGGGAU	+
684	M323_0.6	NOVA2	1	0.000466295	0.0452306	0.0452306	7	GGGAGUC	GGAGAGUCAUUCC	+
688	M077_0.6	U2AF2	0	0.000644605	0.0625266	0.0625266	7	GUUUUUC	UUUUUUC	+
694	M083_0.6	ZC3H10	-1	0.00054765	0.053122	0.053122	6	GGCAGCG	GCAGCGC	+
714	M050_0.6	RBM4	0	0.000762349	0.0739478	0.0739478	7	GAGCGGG	GCGCGGG	+
745	M061_0.6	SAMD4A	0	0.000935829	0.0907754	0.0907754	7	GCUGGCU	GCUGGAC	+
747	M316_0.6	FUS	-3	0.000633782	0.0614769	0.0614769	4	GGAGGUG	GGUG	+
757	M148_0.6	PABPN1	0	0.000388797	0.0377133	0.0182958	7	AGAAAAC	AGAAGAC	+
757	M162_0.6	PABPC5	0	0.000428593	0.0415736	0.0182958	7	AGAAAAC	AGAAAAU	+
757	M062_0.6	SART3	0	0.000844865	0.0819519	0.0182958	7	AGAAAAC	AGAAAAA	+
757	M146_0.6	PABPC1	0	0.000844865	0.0819519	0.0182958	7	AGAAAAC	AGAAAAA	+
757	M144_0.6	PABPC3	-1	0.000943083	0.091479	0.0182958	6	AGAAAAC	GAAAACC	+
760	M050_0.6	RBM4	-1	0.000227311	0.0220492	0.0220492	6	UGCGCGG	GCGCGGG	+
769	M061_0.6	SAMD4A	1	0.000627727	0.0608895	0.0608895	6	CUGGCCG	GCUGGAC	+
795	M140_0.6	ENOX1	1	0.000642391	0.0623119	0.0354216	6	AGACAGA	CAGACAG	+
795	M147_0.6	CNOT4	-1	0.000730343	0.0708433	0.0354216	6	AGACAGA	GACAGAU	+
801	M043_0.6	PCBP2	-1	0.000145937	0.0141559	0.0109589	6	CCCUUCC	CCUUCCC	+
801	M177_0.6	PCBP1	0	0.000225957	0.0219178	0.0109589	7	CCCUUCC	CCUUUCC	+
806	M150_0.6	RALY	0	0.000111876	0.010852	0.010852	7	UUCUUUG	UUUUUUG	+
806	M075_0.6	TIA1	0	0.000293858	0.0285042	0.0142521	7	UUCUUUG	UUUUUUG	+
816	M151_0.6	HNRNPH2	-1	0.000464472	0.0450538	0.0450538	6	GGGGAGG	GGGAGGG	+
830	M043_0.6	PCBP2	0	0.000155457	0.0150793	0.0150793	7	CCUUCCU	CCUUCCC	+
830	M227_0.6	PTBP1	0	0.00050818	0.0492934	0.0246467	7	CCUUCCU	CUUUUCU	+
834	M043_0.6	PCBP2	0	0.000397214	0.0385297	0.0385297	7	CCCUCUC	CCUUCCC	+
839	M081_0.6	YB-1	0	6.19254e-06	0.000600677	0.000600677	7	AACAUCA	AACAUCA	+
839	M082_0.6	YBX2	0	0.000149128	0.0144654	0.00723272	7	AACAUCA	AACAACA	+
841	M043_0.6	PCBP2	-1	0.000389192	0.0377516	0.0377516	6	GCCCUCC	CCUUCCC	+
854	M043_0.6	PCBP2	0	0.000209913	0.0203615	0.0203615	7	CCUUCUC	CCUUCCC	+
855	M140_0.6	ENOX1	0	0.00016571	0.0160738	0.0160738	7	AAGACAG	CAGACAG	+
858	M323_0.6	NOVA2	5	0.000392247	0.038048	0.038048	7	GUCAUUC	GGAGAGUCAUUCC	+
862	M227_0.6	PTBP1	-1	0.000250838	0.0243313	0.0243313	6	CCUUUUC	CUUUUCU	+
862	M177_0.6	PCBP1	0	0.000619863	0.0601267	0.0269192	7	CCUUUUC	CCUUUCC	+
862	M012_0.6	CPEB2	0	0.0010218	0.0991145	0.0269192	7	CCUUUUC	CUUUUUU	+
866	M043_0.6	PCBP2	0	0.000275873	0.0267596	0.0267596	7	CUCUCCC	CCUUCCC	+
898	M043_0.6	PCBP2	-1	0.000366866	0.035586	0.035586	6	UCCCUCC	CCUUCCC	+
906	M227_0.6	PTBP1	1	0.00036279	0.0351907	0.0277943	6	UUUUCUU	CUUUUCU	+
910	M043_0.6	PCBP2	0	0.00032898	0.031911	0.031911	7	UCCUCCC	CCUUCCC	+
924	M043_0.6	PCBP2	-1	0.000431625	0.0418676	0.0418676	6	ACCCUCC	CCUUCCC	+
927	M025_0.6	HNRNPC	0	0.000344826	0.0334481	0.016724	7	AUUUCUU	AUUUUUU	+
927	M158_0.6	HNRNPCL1	0	0.000344826	0.0334481	0.016724	7	AUUUCUU	AUUUUUU	+
939	M036_0.6	MATR3	0	0.000967382	0.093836	0.093836	7	AAUCUUC	AAUCUUG	+
944	M102_0.6	SRSF1	-1	0.000905099	0.0877946	0.0877946	6	AGGAGGA	GGAGGAC	+
949	M143_0.6	RBMS1	0	0.00027632	0.0268031	0.0268031	7	UAUAUCC	UAUAUAC	+
953	M162_0.6	PABPC5	0	0.000769949	0.074685	0.074685	7	AAAAAAU	AGAAAAU	+
977	M031_0.6	ELAVL1	0	7.34695e-05	0.00712654	0.00242332	7	UUUUUUU	UUAUUUU	+
977	M075_0.6	TIA1	0	8.64732e-05	0.0083879	0.00242332	7	UUUUUUU	UUUUUUG	+
977	M150_0.6	RALY	0	0.000114688	0.0111247	0.00242332	7	UUUUUUU	UUUUUUG	+
977	M149_0.6	CPEB4	0	0.000121102	0.0117469	0.00242332	7	UUUUUUU	CUUUUUU	+
977	M158_0.6	HNRNPCL1	0	0.000139829	0.0135634	0.00242332	7	UUUUUUU	AUUUUUU	+
977	M077_0.6	U2AF2	0	0.000149896	0.0145399	0.00242332	7	UUUUUUU	UUUUUUC	+
977	M328_0.6	ELAVL2	4	0.000224564	0.0217827	0.00300215	7	UUUUUUU	AUCCUUUUUUUUCG	+
977	M025_0.6	HNRNPC	0	0.0002476	0.0240172	0.00300215	7	UUUUUUU	AUUUUUU	+
977	M012_0.6	CPEB2	0	0.000497053	0.0482141	0.00535712	7	UUUUUUU	CUUUUUU	+
985	M227_0.6	PTBP1	0	0.000918578	0.0891021	0.0891021	7	CUUCUCC	CUUUUCU	+
993	M031_0.6	ELAVL1	0	0.000384411	0.0372878	0.0237777	7	UCAUUUU	UUAUUUU	+
993	M328_0.6	ELAVL2	1	0.000490262	0.0475554	0.0237777	7	UCAUUUU	AUCCUUUUUUUUCG	+
1000	M227_0.6	PTBP1	0	7.09057e-06	0.000687785	0.000687785	7	CUUUUCU	CUUUUCU	+
1000	M149_0.6	CPEB4	0	7.48148e-05	0.00725703	0.00362852	7	CUUUUCU	CUUUUUU	+
1000	M012_0.6	CPEB2	0	0.000264979	0.025703	0.00856766	7	CUUUUCU	CUUUUUU	+
1013	M062_0.6	SART3	0	0.000161777	0.0156924	0.00784619	7	AGAAAAA	AGAAAAA	+
1013	M146_0.6	PABPC1	0	0.000161777	0.0156924	0.00784619	7	AGAAAAA	AGAAAAA	+
1015	M077_0.6	U2AF2	0	0.000551647	0.0535098	0.0535098	7	UUCUUCC	UUUUUUC	+
1023	M043_0.6	PCBP2	1	0.000353674	0.0343064	0.0343064	6	CUCCCCU	CCUUCCC	+
1037	M077_0.6	U2AF2	0	0.000624196	0.060547	0.0328825	7	UAUUUUC	UUUUUUC	+
1037	M031_0.6	ELAVL1	1	0.000677989	0.0657649	0.0328825	6	UAUUUUC	UUAUUUU	+
1038	M068_0.6	SNRNP70	0	0.000980339	0.0950929	0.0950929	7	GAUCAAA	GAUCAAG	+
1048	M043_0.6	PCBP2	1	0.000154588	0.014995	0.014995	6	CUUCCCC	CCUUCCC	+
1062	M069_0.6	SNRPA	0	0.000267453	0.025943	0.025943	7	UUGCCCA	UUGCACA	+
1075	M227_0.6	PTBP1	-1	0.000287645	0.0279016	0.0279016	6	ACUUUUC	CUUUUCU	+
1109	M227_0.6	PTBP1	0	4.88393e-05	0.00473741	0.00473741	7	CUUUUCC	CUUUUCU	+
1109	M077_0.6	U2AF2	0	0.000521324	0.0505684	0.0207556	7	CUUUUCC	UUUUUUC	+
1109	M177_0.6	PCBP1	0	0.000641925	0.0622667	0.0207556	7	CUUUUCC	CCUUUCC	+
1117	M043_0.6	PCBP2	-1	0.00040107	0.0389038	0.0389038	6	ACCUCCC	CCUUCCC	+
1118	M043_0.6	PCBP2	1	0.000216969	0.021046	0.021046	6	CUUCCCG	CCUUCCC	+
1119	M307_0.6	NONO	-2	0.000657799	0.0638065	0.0638065	5	GAAGGGA	AGGGA	+
1131	M074_0.6	TARDBP	0	0.000239098	0.0231925	0.0231925	7	UGAAUGA	UGAAUGAG	+
1135	M246_0.6	RBMY1A1	-1	0.000427203	0.0414387	0.0414387	5	CCUCAAA	CUCAA	+
1146	M032_0.6	IGF2BP2	0	0.000105992	0.0102813	0.00983554	7	ACAAACA	ACAAACA	+
1146	M163_0.6	IGF2BP3	0	0.000202795	0.0196711	0.00983554	7	ACAAACA	ACAAACA	+
1146	M169_0.6	hnRNPLL	0	0.000583608	0.05661	0.01887	7	ACAAACA	ACACACA	+
1150	M148_0.6	PABPN1	1	0.000752961	0.0730372	0.0730372	6	GAAGACA	AGAAGAC	+
1158	M157_0.6	BRUNOL5	0	1.72412e-05	0.0016724	0.0014102	7	UGUGUGU	UGUGUGU	+
1158	M004_0.6	BRUNOL4	0	2.90762e-05	0.00282039	0.0014102	7	UGUGUGU	UGUGUGU	+
1158	M049_0.6	(RBM38)_(Mus_musculus)_(RBD_0.99)	1	0.000771397	0.0748255	0.0249418	6	UGUGUGU	GUGUGUG	+
1164	M328_0.6	ELAVL2	1	0.000554318	0.0537688	0.0333254	7	UUCUUUU	AUCCUUUUUUUUCG	+
1164	M031_0.6	ELAVL1	0	0.000789392	0.076571	0.0333254	7	UUCUUUU	UUAUUUU	+
1169	M151_0.6	HNRNPH2	0	0.000321864	0.0312209	0.0312209	7	GGAAGGG	GGGAGGG	+
1170	M195_0.6	(SF3B4)_(Danio_rerio)_(RBD_1.00)	0	0.000765683	0.0742712	0.0742712	7	UCCAAAG	UCAAAAG	+
1176	M077_0.6	U2AF2	0	0.000444746	0.0431404	0.0431404	7	UGUUUUC	UUUUUUC	+
1178	M177_0.6	PCBP1	1	0.000631222	0.0612285	0.0612285	6	CUUUCCG	CCUUUCC	+
1180	M177_0.6	PCBP1	0	0.000631222	0.0612285	0.0612285	7	GCUUUCC	CCUUUCC	+
1190	M227_0.6	PTBP1	0	0.000149145	0.0144671	0.0144671	7	CUUCUCU	CUUUUCU	+
1196	M328_0.6	ELAVL2	0	0.000269103	0.026103	0.026103	7	CUCCUUU	AUCCUUUUUUUUCG	+
1202	M077_0.6	U2AF2	0	0.000979985	0.0950586	0.0950586	7	UGUUUCC	UUUUUUC	+
1205	M077_0.6	U2AF2	1	0.000864122	0.0838198	0.0838198	6	UUUUCCU	UUUUUUC	+
1208	M149_0.6	CPEB4	0	0.000151498	0.0146953	0.0146953	7	CUUUGUU	CUUUUUU	+
1208	M012_0.6	CPEB2	0	0.000574187	0.0556962	0.0278481	7	CUUUGUU	CUUUUUU	+
1210	M227_0.6	PTBP1	0	0.000399869	0.0387873	0.0387873	7	CUUUGCU	CUUUUCU	+
1211	M075_0.6	TIA1	0	0.00013835	0.0134199	0.00935211	7	UUUUUGG	UUUUUUG	+
1211	M150_0.6	RALY	0	0.000192827	0.0187042	0.00935211	7	UUUUUGG	UUUUUUG	+
1214	M150_0.6	RALY	1	0.000294836	0.0285991	0.0185654	6	UUUUUGC	UUUUUUG	+
1214	M075_0.6	TIA1	1	0.000534948	0.0518899	0.0185654	6	UUUUUGC	UUUUUUG	+
1214	M077_0.6	U2AF2	0	0.000574187	0.0556962	0.0185654	7	UUUUUGC	UUUUUUC	+
1218	M227_0.6	PTBP1	-1	0.000342208	0.0331942	0.0331942	6	GCUUUUC	CUUUUCU	+
1219	M077_0.6	U2AF2	0	9.46541e-06	0.000918144	0.000918144	7	UUUUUUC	UUUUUUC	+
1219	M150_0.6	RALY	0	0.000105203	0.0102047	0.00510233	7	UUUUUUC	UUUUUUG	+
1219	M149_0.6	CPEB4	1	0.000227999	0.0221159	0.00591099	6	UUUUUUC	CUUUUUU	+
1219	M328_0.6	ELAVL2	6	0.000243752	0.023644	0.00591099	7	UUUUUUC	AUCCUUUUUUUUCG	+
1219	M158_0.6	HNRNPCL1	1	0.000368703	0.0357642	0.00669866	6	UUUUUUC	AUUUUUU	+
1219	M025_0.6	HNRNPC	1	0.00041435	0.040192	0.00669866	6	UUUUUUC	AUUUUUU	+
1219	M075_0.6	TIA1	0	0.000569864	0.0552768	0.00731073	7	UUUUUUC	UUUUUUG	+
1219	M012_0.6	CPEB2	1	0.000602947	0.0584858	0.00731073	6	UUUUUUC	CUUUUUU	+
1220	M150_0.6	RALY	0	0.000111876	0.010852	0.010852	7	UUUUCUG	UUUUUUG	+
1220	M075_0.6	TIA1	0	0.000293858	0.0285042	0.0124621	7	UUUUCUG	UUUUUUG	+
1220	M227_0.6	PTBP1	1	0.000385426	0.0373864	0.0124621	6	UUUUCUG	CUUUUCU	+
1222	M328_0.6	ELAVL2	1	0.00012608	0.0122297	0.0122297	7	UCCUUUU	AUCCUUUUUUUUCG	+

### Sheet: B. mRNA cyto-RBP motif
Query_ID	Target_ID	RBP	Optimal_offset	p-value	E-value	q-value	Overlap	Query_consensus	Target_consensus	Orientation
2	M044_0.6	PPRC1	-3	0.000867519	0.0841493	0.0841493	7	GCCCCCCGCG	GCGCGCG	+
5	M044_0.6	PPRC1	-1	8.3619e-05	0.00811104	0.00811104	7	CGCGCGCCG	GCGCGCG	+
5	M054_0.6	RBM8A	-1	0.000259928	0.0252131	0.0126065	7	CGCGCGCCG	GCGCGCG	+
6	M083_0.6	ZC3H10	0	9.92029e-05	0.00962268	0.00962268	7	CCAGCGCCG	GCAGCGC	+
9	M043_0.6	PCBP2	-2	1.14447e-05	0.00111014	0.00111014	7	UUCCUUCCC	CCUUCCC	+
9	M177_0.6	PCBP1	-2	0.000243272	0.0235974	0.0117987	7	UUCCUUCCC	CCUUUCC	+
10	M043_0.6	PCBP2	-2	0.001008	0.0977756	0.0977756	7	CUCCUCCUC	CCUUCCC	+
11	M043_0.6	PCBP2	-2	1.99513e-05	0.00193528	0.00193528	7	GCCCCUCCC	CCUUCCC	+
13	M044_0.6	PPRC1	-1	0.000984723	0.0955181	0.0554694	7	CCCGCCCGC	GCGCGCG	+
14	M043_0.6	PCBP2	-1	0.000495757	0.0480884	0.0480884	7	CCCUGCCCC	CCUUCCC	+
15	M151_0.6	HNRNPH2	0	0.000482257	0.0467789	0.0467789	7	GGGAGGCA	GGGAGGG	+
18	M043_0.6	PCBP2	-1	0.0005805	0.0563085	0.0563085	7	CUCCUCCC	CCUUCCC	+
24	M069_0.6	SNRPA	-1	0.000634253	0.0615225	0.0615225	7	UUUGCUCA	UUGCACA	+
32	M043_0.6	PCBP2	0	0.000511844	0.0496489	0.0496489	7	CCGCCCCC	CCUUCCC	+
37	M050_0.6	RBM4	0	0.000233847	0.0226831	0.0226831	7	GCGCCGGC	GCGCGGG	+
39	M151_0.6	HNRNPH2	-1	0.000726692	0.0704892	0.0461467	7	GGGGCGGG	GGGAGGG	+
39	M050_0.6	RBM4	-1	0.000951478	0.0922934	0.0461467	7	GGGGCGGG	GCGCGGG	+
40	M043_0.6	PCBP2	-1	1.03178e-05	0.00100083	0.00100083	7	CCCUCCCC	CCUUCCC	+
40	M026_0.6	hnRNPK	0	0.000724942	0.0703193	0.0345871	7	CCCUCCCC	CCAACCC	+
42	M044_0.6	PPRC1	0	0.000262697	0.0254816	0.0254816	7	CCGCGCCC	GCGCGCG	+
44	M043_0.6	PCBP2	-2	0.000480113	0.046571	0.046571	6	CCCCCUCC	CCUUCCC	+
45	M043_0.6	PCBP2	-1	0.000624094	0.0605371	0.0605371	7	CCCCGCCC	CCUUCCC	+
48	M043_0.6	PCBP2	1	0.000712133	0.0690769	0.0690769	6	CCUCCCGC	CCUUCCC	+
50	M061_0.6	SAMD4A	0	1.5519e-05	0.00150534	0.00150534	7	GCUGGCC	GCUGGAC	+
52	M126_0.6	(SRSF4)_(Drosophila_melanogaster)_(RBD_0.77)	0	0.000307624	0.0298395	0.0298395	7	GGAGGAG	GGAGGGG	+
53	M151_0.6	HNRNPH2	-1	0.000401189	0.0389153	0.0389153	6	AGGGAGG	GGGAGGG	+
58	M061_0.6	SAMD4A	0	0.000942579	0.0914302	0.0914302	7	GCUGGCA	GCUGGAC	+
59	M227_0.6	PTBP1	0	0.000918578	0.0891021	0.0891021	7	CUCUUCC	CUUUUCU	+
84	M044_0.6	PPRC1	0	0.000198392	0.019244	0.019244	7	GGGCGCG	GCGCGCG	+
84	M054_0.6	RBM8A	0	0.000539302	0.0523123	0.0261561	7	GGGCGCG	GCGCGCG	+
85	M083_0.6	ZC3H10	0	0.000163364	0.0158463	0.0158463	7	GCCGCGC	GCAGCGC	+
85	M044_0.6	PPRC1	-1	0.00056104	0.0544209	0.0272105	6	GCCGCGC	GCGCGCG	+
87	M083_0.6	ZC3H10	0	0.000342845	0.0332559	0.0332559	7	GCUGCGC	GCAGCGC	+
89	M071_0.6	SRSF7	0	0.00033546	0.0325396	0.0325396	7	GACGCCG	GACGACGG	+
98	M083_0.6	ZC3H10	0	0.000370553	0.0359437	0.0359437	7	GCGGCGC	GCAGCGC	+
104	M027_0.6	HNRNPL	0	0.000282201	0.0273735	0.0178651	7	CCACACA	ACACACA	+
104	M169_0.6	hnRNPLL	0	0.000368352	0.0357302	0.0178651	7	CCACACA	ACACACA	+
112	M050_0.6	RBM4	-1	0.000196324	0.0190434	0.0108376	6	CGCGCGG	GCGCGGG	+
112	M054_0.6	RBM8A	1	0.000223456	0.0216753	0.0108376	6	CGCGCGG	GCGCGCG	+
112	M044_0.6	PPRC1	1	0.000465673	0.0451703	0.0150568	6	CGCGCGG	GCGCGCG	+
118	M061_0.6	SAMD4A	0	0.000751917	0.0729359	0.0729359	7	GCUGGGC	GCUGGAC	+
142	M054_0.6	RBM8A	0	0.000109781	0.0106487	0.0106487	7	GCGCGCU	GCGCGCG	+
142	M044_0.6	PPRC1	0	0.000613539	0.0595133	0.0297566	7	GCGCGCU	GCGCGCG	+
160	M061_0.6	SAMD4A	0	0.000248819	0.0241354	0.0241354	7	GCGGGCC	GCUGGAC	+
162	M054_0.6	RBM8A	0	0.00059089	0.0573164	0.0573164	7	GCGAGCG	GCGCGCG	+
168	M044_0.6	PPRC1	0	0.000769411	0.0746329	0.0746329	7	CGGCGCC	GCGCGCG	+
175	M083_0.6	ZC3H10	0	0.000773093	0.07499	0.07499	7	CCACCGC	GCAGCGC	+
183	M050_0.6	RBM4	0	0.000205159	0.0199004	0.0199004	7	GCGGGGG	GCGCGGG	+
184	M054_0.6	RBM8A	0	0.000198392	0.019244	0.019244	7	GCGGGCG	GCGCGCG	+
184	M044_0.6	PPRC1	0	0.00101724	0.0986723	0.0493361	7	GCGGGCG	GCGCGCG	+
186	M026_0.6	hnRNPK	0	0.000231231	0.0224294	0.0224294	7	CCGACCC	CCAACCC	+
188	M050_0.6	RBM4	0	3.93207e-05	0.00381411	0.00381411	7	GCGCGGC	GCGCGGG	+
194	M054_0.6	RBM8A	0	5.34437e-06	0.000518404	0.000518404	7	GCGCGCG	GCGCGCG	+
194	M044_0.6	PPRC1	0	1.70506e-05	0.00165391	0.000826956	7	GCGCGCG	GCGCGCG	+
194	M050_0.6	RBM4	0	3.93207e-05	0.00381411	0.00127137	7	GCGCGCG	GCGCGGG	+
214	M227_0.6	PTBP1	0	4.88393e-05	0.00473741	0.00473741	7	CUUUUCC	CUUUUCU	+
214	M077_0.6	U2AF2	0	0.000521324	0.0505684	0.0207556	7	CUUUUCC	UUUUUUC	+
214	M177_0.6	PCBP1	0	0.000641925	0.0622667	0.0207556	7	CUUUUCC	CCUUUCC	+
216	M043_0.6	PCBP2	0	0.000395057	0.0383205	0.0383205	7	CCUCCGC	CCUUCCC	+
221	M044_0.6	PPRC1	0	0.000445511	0.0432145	0.0432145	7	GCCCGCC	GCGCGCG	+
222	M043_0.6	PCBP2	0	0.000455981	0.0442302	0.0442302	7	CCUCGCC	CCUUCCC	+
226	M043_0.6	PCBP2	0	0.000423922	0.0411204	0.0411204	7	CCCUCGC	CCUUCCC	+
228	M043_0.6	PCBP2	0	0.000176981	0.0171672	0.0171672	7	CCGUCCC	CCUUCCC	+
228	M026_0.6	hnRNPK	0	0.000587171	0.0569556	0.0284778	7	CCGUCCC	CCAACCC	+
229	M043_0.6	PCBP2	0	4.98688e-05	0.00483727	0.00483727	7	CCCCCCC	CCUUCCC	+
230	M043_0.6	PCBP2	1	0.000375723	0.0364451	0.0364451	6	CUCCCCG	CCUUCCC	+
234	M043_0.6	PCBP2	1	0.000154588	0.014995	0.014995	6	CUUCCCC	CCUUCCC	+
