## Supplementary Tables for "RNAlight: a machine learning model to identify nucleotide features determining RNA subcellular localization": Yuan_Supplementary_Table_S10.xlsx

### Sheet:  Light score of instances
Gene symbol	RNA type	known localization	reference	Light score
MALAT1	lncRNA	Nucleus	Hutchinson, J. N., et al., BMC Genomics, 2007	0.671
NEAT1	lncRNA	Nucleus	Yamazaki, T., et al., Mol Cell, 2018	0.899
XIST	lncRNA	Nucleus	Pandya-Jones, A., et al., Nature, 2020	0.854
ZFAS1	lncRNA	Cytoplasm	Zhang, J., et al., Mol Ther Nucleic Acids, 2020	-0.949
SNHG6	lncRNA	Cytoplasm	Xu, M., et al., J Hematol Oncol, 2019	-0.913
MLXIPL	mRNA	Nucleus	Bahar Halpern, K., et al., Cell Rep, 2015	0.827
NLRP6	mRNA	Nucleus	Bahar Halpern, K., et al., Cell Rep, 2015	0.847
GAPDH	mRNA	Cytoplasm	Jagannathan, S., et al., RNA, 2014	-0.768
ACTB	mRNA	Cytoplasm	Briley, W. E., et al., Proc Natl Acad Sci U S A, 2015	-0.392
